# PLAID: ultrafast single-sample gene set enrichment scoring

**DOI:** 10.1101/2025.06.14.659661

**Authors:** Antonino Zito, Xavier Escribà Montagut, Gabriela Scorici, Axel Martinelli, Murodzhon Akhmedov, Ivo Kwee

## Abstract

**Motivation:** In recent years, computational methods have emerged that calculate enrichment of gene signatures within individual samples, rather than across pooled samples. These signatures offer critical insights into the coordinated activity of functionally related genes, proteins or metabolites, enabling identification of unique molecular profiles based on gene set and pathway activity in individual cells and patients. This strategy is pivotal for patient stratification and advancement of personalized medicine. However, the rise of large-scale datasets, including single-cell profiles and population biobanks, has exposed significant computational inefficiencies in existing methods. Current methods often demand excessive runtime and memory resources, becoming impractical for large datasets. Overcoming these limitations is a focus of current efforts by bioinformatics teams in academia and the pharmaceutical industry, as essential to support basic and clinical biomedical research.

**Results:** To address this critical need, we developed PLAID (<u>P</u>athway <u>L</u>evel <u>A</u>verage <u>I</u>ntensity <u>D</u>etection), an ultrafast and memory optimized single sample gene set enrichment algorithm that utilizes sparse matrix computation. PLAID delivers highly accurate gene set scoring and surpasses the performance of current methods in single-cell and bulk transcriptomics, and proteomics data. A distinctive feature of PLAID is its integration of the most widely used gene set scoring algorithms, enabling researchers to apply multiple methods for cross-validation with outstanding runtime efficiency and minimal memory requirement.

**Availability and Implementation:** PLAID is implemented in the R language for statistical computing. PLAID source code and installation instructions are available with no restrictions at https://github.com/bigomics/plaid
