## Supplementary material for "PLAID: ultrafast single-sample gene set enrichment scoring": STable 1

### Sheet: Sheet1
Function_Call	Elapsed_Time_sec	Peak_RAM_Used_MiB	Timeout	nsets	nrow	ncol
sing	4.8	150.6	FALSE	50	12010	100
gsva	1.56	750	FALSE	50	12010	100
ssgsea	1.35	981	FALSE	50	12010	100
ucell	1.09	119.2	FALSE	50	12010	100
aucell	0.5	100.5	FALSE	50	12010	100
scse	0.18	1.7	FALSE	50	12010	100
plaid	0.01	1.9	FALSE	50	12010	100
sing	2.89	238.1	FALSE	50	12010	1000
gsva	37.55	1750.8	FALSE	50	12010	1000
ssgsea	13.93	1751.5	FALSE	50	12010	1000
ucell	2.84	945.7	FALSE	50	12010	1000
aucell	2.55	331.5	FALSE	50	12010	1000
scse	1.13	2.5	FALSE	50	12010	1000
plaid	0.02	7.4	FALSE	50	12010	1000
sing	29.45	1523.9	FALSE	50	12010	10000
gsva	3238.14	6515.2	FALSE	50	12010	10000
ssgsea	126.84	6816.7	FALSE	50	12010	10000
ucell	22.53	3590.9	FALSE	50	12010	10000
aucell	25.38	1229.5	FALSE	50	12010	10000
scse	6.31	23.9	FALSE	50	12010	10000
plaid	0.13	62.3	FALSE	50	12010	10000
sing	23.45	568.1	FALSE	2864	12010	100
gsva	10.2	1676	FALSE	2864	12010	100
ssgsea	63.83	1657.6	FALSE	2864	12010	100
ucell	10.09	183.8	FALSE	2864	12010	100
aucell	11.85	164.2	FALSE	2864	12010	100
scse	2.62	15.9	FALSE	2864	12010	100
plaid	0.02	20.6	FALSE	2864	12010	100
sing	144.37	698.6	FALSE	2864	12010	1000
gsva	258.41	1358.7	FALSE	2864	12010	1000
ssgsea	682.06	1406.1	FALSE	2864	12010	1000
ucell	75.76	919.7	FALSE	2864	12010	1000
aucell	99.05	343.2	FALSE	2864	12010	1000
scse	21.87	134.8	FALSE	2864	12010	1000
plaid	0.17	150.5	FALSE	2864	12010	1000
sing	1565.6	3330.9	FALSE	2864	12010	10000
gsva	6195.16	7727.6	FALSE	2864	12010	10000
ssgsea	3600.12	7730.3	TRUE	2864	12010	10000
ucell	710.89	2457.4	FALSE	2864	12010	10000
aucell	2196.91	1235.5	FALSE	2864	12010	10000
scse	166.81	1334.9	FALSE	2864	12010	10000
plaid	2.49	1449	FALSE	2864	12010	10000
sing	492.22	1581.3	FALSE	61459	12010	100
gsva	206.53	1950.3	FALSE	61459	12010	100
ssgsea	1477.31	1950.4	FALSE	61459	12010	100
ucell	228.22	1018.3	FALSE	61459	12010	100
aucell	335.76	1066.5	FALSE	61459	12010	100
scse	55.61	310.8	FALSE	61459	12010	100
plaid	1	607.7	FALSE	61459	12010	100
sing	3464.71	4364.5	FALSE	61459	12010	1000
gsva	3601.3	2808.2	TRUE	61459	12010	1000
ssgsea	3600.03	2879.4	TRUE	61459	12010	1000
ucell	1647.89	2397	FALSE	61459	12010	1000
aucell	2675.34	2776.4	FALSE	61459	12010	1000
scse	407.83	0.2	TRUE	61459	12010	1000
plaid	7.99	2844.1	FALSE	61459	12010	1000
sing	3600.03	2565.3	TRUE	61459	12010	10000
gsva	3624.66	15810.3	TRUE	61459	12010	10000
ssgsea	3600.09	8774.3	TRUE	61459	12010	10000
ucell	3585.49	2836.5	TRUE	61459	12010	10000
aucell	3600.02	4062.7	TRUE	61459	12010	10000
scse	1066.77	0.1	TRUE	61459	12010	10000
plaid	110.03	18988.7	FALSE	61459	12010	10000
Supplemental Table 1. Runtime and memory usage for methods for singscore, ssGSEA, GSVA, UCell, AUCell, scSE and PLAID. The PBMC3K single-cell RNA-seq (scRNAseq) 10X Genomics dataset, including ~2700 single cells and freely available from the Seurat R package [Hao et al., 2023], was used as a test dataset. Runtime was measured in seconds. Peak RAM memory usage was measured in MiB using the peakRAM…
